# Feature Importance Network reveals novel functional relationships between biological features in *Arabidopsis thaliana*

**DOI:** 10.1101/2022.05.15.492035

**Authors:** Jonathan Wei Xiong Ng, Swee Kwang Chua, Marek Mutwil

## Abstract

Understanding how the different cellular components are working together to form a living cell requires multidisciplinary approaches combining molecular and computational biology. Machine learning shows great potential in life sciences, as it has the ability to find novel relationships between biological features. Here, we constructed a dataset of 11,801 gene features for 31,522 *Arabidopsis thaliana* genes, and developed a machine learning workflow to identify linked features. The detected linked features are visualised as a Feature Important Network (FIN), which can be mined to reveal a variety of novel biological insights pertaining to gene function. We demonstrate how FIN can be used to generate novel insights into gene function. To make this network easily accessible to the scientific community, we present the FINder database, available at finder.plant.tools (http://finder.plant.tools/).
