## Supplemental talbe for "Feature Importance Network reveals novel functional relationships between biological features in *Arabidopsis thaliana*"

### Sheet: Readme
This is just for our reference, and is not intended to be downloaded into Excel and submitted for publication
Each table is intended to be a separate excel sheet, Table S6 has several sheets together (explained below)
Legend
Table S1 Features	Complete feature table
Table S2 16 GO terms	16 GO terms, along with their description, used for testing the scores of 5 ML models, to determine which is the best one for ML workflow development
Table S3 First time trial	Summarising results of the first time trial experiment
Table S4 GO HP	Table showing the number of classes chosen for hyperparameter optimisation, note that a few of them have < 5 chosen when there is < 5 which did not meet the criteria. 71 GO classes selected
Table S5 GO desc HP	Table showing 71 GO terms, along with their description, used for hyperparameter optimization of random forest, to determine which is the best hyperparameter set for ML workflow development
Table S6 HP counts	Frequency of individual hyperparameters during hyperparameter optimization
Table S7 HP group counts	Frequency of groups of hyperparameters during hyperparameter optimization

### Sheet: Table S1 Features
Feature name	Feature type	Feature purpose	Feature prefix	Feature data type	Number of genes with any of the features	Number of features	5 example features
SPM	Gene expression	Specificity of gene expression	spm_	Continuous	24044	9	spm_Stem, spm_Female, spm_Leaf, spm_Flower, spm_Male
TPM	Gene expression	Level of gene expression - summary statistics	tpm_	Continuous	24044	6	max, min, mean, median, var
DGE	Gene expression	Differential levels of gene expression	dge_	Categorical, OHE	26440	436	E-GEOD-61542_3_up, E-GEOD-61542_3_down, E-GEOD-39217_1c_up, E-GEOD-39217_1c_down, E-MTAB-2943_up
Diurnal (JTK)	Gene expression, diurnal amplitude (dia)	Diurnal gene expresison	dia_	Continuous (amplitude)	22810	1	AMP
Diurnal (JTK)	Gene expression, diurnal timepoint (dit)	Diurnal gene expresison	dit_	Categorical, OHE (peak time point)	22810	12	0.0, 2.0, 4.0, 18.0, 20.0
Orthogroups	Gene family	Gene family size	ort_	Continuous (gene family size - only arabidopsis, gene family size - all species, only take discrete values)	27655	2	ath_og_size, all_og_size
Phylostrata	Phylostrata	Phylostrata which genes belong to (18 phylostrata)	phy_	Continuous (only take discrete values)	27655	1	ARATH, NODE_1, NODE_10, NODE_11, NODE_13
Single copy genes	Genomic information	Whether >1 genes are present in the same gene family	sin_	Categorical, OHE	27655	1	single_copy
Tandemly duplicated genes	Genomic information	Whether genes are tandemly duplicated in the same gene family	tan_	Categorical, OHE	27655	1	tandem_dup
MobiDBLite	Protein domain	Prediction of disordered domains regions	mob_	Continuous (only take discrete values)	11305	1	All contains, "mobidb-lite consensus disorder prediction"
Pfam	Protein domain	Collection of protein families, represented by hidden Markov models (HMMs)	pfa_	Continuous (only take discrete values)	21838	2761	PF07714 Protein tyrosine kinase, PF01657 Salt stress response/antifungal, PF05938 Plant self-incompatibility protein, PF10294 Lysine methyltransferase, PF00013 KH domain
TMHMM	Protein domain	Prediction of transmembrane helices	tmh_	Continuous (only take discrete values)	6901	1	All contains, "TMhelix Region of a membrane-bound protein predicted to be embedded in the membrane"
Length of peptide	Biochemical	Shows how long each peptide is	pep_	Continuous (only take discrete values)	27654	1	pep_aal
Molecular weight	Biochemical	Molecular weight of peptide	pep_	Continuous	27654	1	pep_mw
Isoelectric point (pI)	Biochemical	pI of peptide	pep_	Continuous	27654	1	pep_IPC_protein
Number of domains	Protein domain	Number of protein domains, including and excluding repeated domains - 2 features	num_	Continuous (only take discrete values)	21838	2	num_counts, num_u_counts
PPI	Network centrality	Node importance as measured by degree and betweeness centrality, PPI (protein protein interaction) network data is used	ppi_	Continuous	10585	2	ppi_deg_cen, ppi_bet_cen
PPI	Network clusters	Cluster size, PPI network	ppi_	Continuous (only take discrete values)	10585	1	ppi_cluster_size
PPI	Network clusters, ppi cluster id (pid)	Cluster id, PPI network	pid_	Categorical, OHE	10585	1294	ppi_cluster_id_1, ppi_cluster_id_2, ppi_cluster_id_3, ppi_cluster_id_4, ppi_cluster_id_5
Gene coexpression	Network centrality	Node importance as measured by degree and betweeness centrality, gene coexpression network data is used	coe_	Continuous	23394	2	coe_deg_cen, coe_bet_cen
Gene coexpression	Network clusters	Cluster size, gene coexpression network	coe_	Continuous (only take discrete values)	24938	1	coe_cluster_size
Gene coexpression	Network clusters, coexpression cluster id (cid)	Cluster id, gene coexpression network	cid_	Categorical, OHE	24526	278	coe_cluster_id_1, coe_cluster_id_10, coe_cluster_id_100, coe_cluster_id_101, coe_cluster_id_102
Gene regulatory network	Network centrality - transcription factor-target gene regulatory network (ttr)	Node importance as measured by degree and betweeness centrality, gene regulatory network (transcription factor and their target genes) network data is used	ttr_	Continuous	15852	2	ttr_deg_cen, ttr_bet_cen
Gene regulatory network	Network clusters (ttr)	Cluster size, gene regulatory network	ttr_	Continuous (only take discrete values)	15852	1	ttr_cluster_size
Gene regulatory network	Network clusters, gene regulatory network cluster id (tti)	Cluster id, gene regulatory network	tti_	Categorical, OHE	15852	54	ttr_cluster_id_1, ttr_cluster_id_2, ttr_cluster_id_3, ttr_cluster_id_4, ttr_cluster_id_5
Gene regulatory network	Properties of transcription factors and their target genes - transcription factor-target gene features (ttf)	Biological characteristics of transcription factors and their target genes as recorded in the paper	ttf_	Continuous	16170	76	ttf_Stability of mRNA measured by half-life, ttf_Number of different isoforms, ttf_Maximal length of gene of all isoforms, ttf_Number of target sites of miRNA in mRNA, ttf_Presence of TATA-box motif in promoter
Aranet gene-interactions	Functional gene network - number of gene interactions of a given gene (aranet gene network - agn)	Node importance as measured by degree and betweeness centrality, aranet network data is used	agn_	Continuous	22894	2	agn_deg_cen agn_bet_cen
Aranet gene-interactions	Functional gene network - cluster size (agn)	Cluster size, functional gene network	agn_	Continuous (only take discrete values)	22568	1	agn_cluster_size
Aranet gene-interactions	Functional gene network - cluster id (agi)	Cluster id, functional gene network	agi_	Categorical, OHE	22568	2956	agi_cluster_id_1, agi_cluster_id_2, agi_cluster_id_3, agi_cluster_id_4, agi_cluster_id_5
GO terms	GO terms	Experimentally determined gene annotations	go_	Categorical, OHE	14374	3645 (1379 features as class targets)	go_GO:0000002, go_GO:0000003, go_GO:2001289, go_GO:2001294
cis-regulatory elements	cis-regulatory element names (cin)	Gene regulation	cin_	Continuous (only take discrete values)	25191	82	cin_ABFs binding site motif, cin_ABRE binding site motif, cin_ABRE-like binding site motif, cin_ACE promoter motif, cin_AG BS in AP3
cis-regulatory elements	cis-regulatory element families (cif)	Gene regulation	cif_	Continuous (only take discrete values)	24682	15	cif_ABI3VP1, cif_AP2-EREBP, cif_ARF, cif_BHLH, cif_E2F-DP
GWAS	phenotype traits - genome wide association (gwa)	Genomic loci within genes, correlated with phenotype traits	gwa_	Continuous (only take discrete values)	8165	33	gwa_DSDS50, gwa_anthocyanin content, gwa_arsenic concentration, gwa_bacterial disease resistance, gwa_cadmium concentration
TWAS	phenotype traits - transcriptome wide association (twa)	Gene expression level, correlated with phenotype traits	twa_	Continuous (only take discrete values)	16583	28	twa_arsenic concentration, twa_boron concentration, twa_cadmium concentration, twa_cauline axillary branch number, twa_cobalt concentration
Homolog presence	Evolution - homologs in other speceies (hom)	Presence of A. thaliana homolog in 23 species (plants and algae)	hom_	Categorical, OHE	22920	22	hom_Amborella_trichopoda, hom_Azolla_filiculoides, hom_Brachypodium_distachyon, hom_Chara_braunii, hom_Chlamydomonas_reinhardtii
Nucleotide Diversity	Evolution (ntd)	Nucleotide diversity calculated among 80 A. thaliana accessions	ntd_	Continuous	26512	1	ntd_Nucleotide diversity
Gene body methlyated	Epigenetics (gbm)	Whether gene body is methlyated	gbm_	Categorical, OHE	23491	1	gbm_Gene body methylated
Sequence conservation	Conservation (con)	Protein sequence % identity (ID) to fungi, plants, metazoans	con_	Continuous	27206	3	con_Sequence conservation in Fungi (% ID), con_Sequence conservation in Metazoans (% ID), con_Sequence conservation in plants (% ID)
Percent identity to paralogs	Conservation (con)	Maximum percent identity from BLAST to closest paralog	con_	Continuous	23074	1	con_Percent identity with putative paralog
dN/dS values	Conservation (con)	Nonsynonymous (dN)/synonymous (dS) substitution rates (also called ka/ks) between A. thaliana paralogs, and homologs from 5 plant species	con_	Continuous	V. vinifera - 15940, A. lyrata - 17180, P. trichocarpa - 17807, A. thaliana paralog - 18148	4	con_dNdS - V. vinifera, con_dNdS - A. lyrata, con_dNdS - P. trichocarpa, con_dNdS with putative paralog
Paralog dS	Conservation (con)	dS with putative paralog	con_	Continuous	18165	1	con_dS with putative paralog
Protein PTM	Protein post-translational modifications (ptm)	Count protein post-translation modifications (PTM) together with the amino acid which it occurs in	ptm_	Continuous (only take discrete values)	14734	58	ptm_ac_K, ptm_cn_C, ptm_mo_M, ptm_sm_K, ptm_so_C

### Sheet: Table S2 16 GO terms
Class label	GO description
GO:0005783	endoplasmic reticulum
GO:0005773	vacuole
GO:0005774	vacuolar membrane
GO:0005737	cytoplasm
GO:0009506	plasmodesma
GO:0030054	cell junction
GO:0097708	intracellular vesicle
GO:0005794	Golgi apparatus
GO:0031410	cytoplasmic vesicle
GO:0005739	mitochondrion
GO:0009526	plastid envelope
GO:0005634	nucleus
GO:0009532	plastid stroma
GO:0016020	membrane
GO:0009536	plastid
GO:0005829	cytosol

### Sheet: Table S3 First time trial
Model	Avg F1
Adaboost	0.412886
Balanced random forest	0.257836
Logistic regression	0.317169
Linear SVM	0.350148
Random forest	0.427061

### Sheet: Table S4 GO HP
GO class size	BP	MF	CC
> 1000	5	3	5
> 500 - 1000	5	3	5
>100 - 500	5	5	5
>50 - 100	5	5	5
>5 - 50	5	5	5

### Sheet: Table S5 GO desc HP
Class label	GO description
GO:0080090	regulation of primary metabolic process
GO:0006952	defense response
GO:0033365	protein localization to organelle
GO:0006950	response to stress
GO:0015935	small ribosomal subunit
GO:0022627	cytosolic small ribosomal subunit
GO:0010468	regulation of gene expression
GO:0046527	glucosyltransferase activity
GO:0022414	reproductive process
GO:0000271	polysaccharide biosynthetic process
GO:0006479	protein methylation
GO:0009628	response to abiotic stimulus
GO:0009617	response to bacterium
GO:0032502	developmental process
GO:0043231	intracellular membrane-bounded organelle
GO:0022857	transmembrane transporter activity
GO:0097708	intracellular vesicle
GO:0031410	cytoplasmic vesicle
GO:0005215	transporter activity
GO:0016705	oxidoreductase activity, acting on paired donors, with incorporation or reduction of molecular oxygen
GO:0005515	protein binding
GO:0044212	transcription regulatory region DNA binding
GO:0005622	intracellular
GO:0003824	catalytic activity
GO:0016570	histone modification
GO:0031969	chloroplast membrane
GO:0006807	nitrogen compound metabolic process
GO:0009790	embryo development
GO:0019725	cellular homeostasis
GO:0009536	plastid
GO:0055065	metal ion homeostasis
GO:0043565	sequence-specific DNA binding
GO:0003677	DNA binding
GO:0008233	peptidase activity
GO:0005829	cytosol
GO:0051179	localization
GO:0016491	oxidoreductase activity
GO:0003676	nucleic acid binding
GO:0042651	thylakoid membrane
GO:0016020	membrane
GO:0000138	Golgi trans cisterna
GO:0032991	protein-containing complex
GO:0005634	nucleus
GO:0009543	chloroplast thylakoid lumen
GO:0003723	RNA binding
GO:0010038	response to metal ion
GO:0009725	response to hormone
GO:0099402	plant organ development
GO:0005737	cytoplasm
GO:0030054	cell junction
GO:0009506	plasmodesma
GO:0005618	cell wall
GO:0000325	plant-type vacuole
GO:0007165	signal transduction
GO:0016787	hydrolase activity
GO:0008270	zinc ion binding
GO:0044877	protein-containing complex binding
GO:0005783	endoplasmic reticulum
GO:0005576	extracellular region
GO:0004857	enzyme inhibitor activity
GO:0005996	monosaccharide metabolic process
GO:1990837	sequence-specific double-stranded DNA binding
GO:0009705	plant-type vacuole membrane
GO:0035556	intracellular signal transduction
GO:0019900	kinase binding
GO:0016607	nuclear speck
GO:0016836	hydro-lyase activity
GO:0000151	ubiquitin ligase complex
GO:0004721	phosphoprotein phosphatase activity
GO:0009812	flavonoid metabolic process
GO:0048527	lateral root development

### Sheet: Table S6 HP counts
Table information (Frequency of individual hyperparameters [HPs])			score	params	count
Row	Description		high	param_rf__ccp_alpha_0.001	69
score	F1 score with selected HP, high: F1 >= 07, medium: 0.5 >= F1 < 0.7, low: 0.5 F1 < 0.5		high	param_rf__ccp_alpha_0.0	55
params	Specific HP parameters, e.g. param_rf__ccp_alpha_0.001 means "hyperparameter, random forest, ccp alpha 0.001", param_rf__n_estimators_50 means "hyperparameter, random forest, n_estimators 50"		high	param_rf__n_estimators_50	44
count	Frequency of HP observed for a particular score category (high/medium/low)		high	param_rf__n_estimators_200	36
Blue text in the high score group, identifies individual HPs chosen from HP optimisation			high	param_rf__n_estimators_500	35
			high	param_rf__max_depth_200.0	32
			high	param_rf__n_estimators_100	31
			high	param_rf__max_depth_50.0	30
			high	param_rf__max_features_0.2	29
			high	param_rf__max_depth_100.0	29
			high	param_rf__max_depth_20.0	28
			high	param_rf__max_depth_nan	27
			high	param_rf__max_features_0.3	25
			high	param_rf__max_features_0.5	25
			high	param_rf__max_features_0.4	24
			high	param_rf__max_features_0.1	23
			high	param_rf__ccp_alpha_0.1	22
			high	param_rf__max_features_0.75	19
			high	param_rf__max_features_sqrt	1
			med	param_rf__ccp_alpha_0.001	168
			med	param_rf__n_estimators_500	74
			med	param_rf__ccp_alpha_0.0	71
			med	param_rf__n_estimators_50	69
			med	param_rf__n_estimators_200	65
			med	param_rf__max_depth_200.0	63
			med	param_rf__n_estimators_100	62
			med	param_rf__max_depth_50.0	55
			med	param_rf__max_depth_100.0	53
			med	param_rf__max_depth_20.0	50
			med	param_rf__max_depth_nan	49
			med	param_rf__max_features_0.4	48
			med	param_rf__max_features_0.5	48
			med	param_rf__max_features_0.2	45
			med	param_rf__max_features_0.75	41
			med	param_rf__max_features_0.3	38
			med	param_rf__max_features_0.1	36
			med	param_rf__ccp_alpha_0.1	31
			med	param_rf__max_features_sqrt	14
			low	param_rf__ccp_alpha_0.001	459
			low	param_rf__ccp_alpha_0.1	303
			low	param_rf__n_estimators_500	270
			low	param_rf__n_estimators_200	260
			low	param_rf__n_estimators_50	252
			low	param_rf__ccp_alpha_0.0	242
			low	param_rf__n_estimators_100	222
			low	param_rf__max_depth_20.0	215
			low	param_rf__max_depth_nan	214
			low	param_rf__max_depth_50.0	195
			low	param_rf__max_depth_200.0	194
			low	param_rf__max_features_sqrt	189
			low	param_rf__max_depth_100.0	186
			low	param_rf__max_features_0.2	152
			low	param_rf__max_features_0.4	141
			low	param_rf__max_features_0.3	137
			low	param_rf__max_features_0.5	129
			low	param_rf__max_features_0.1	129
			low	param_rf__max_features_0.75	127

### Sheet: Table S7 HP group counts
Table information (Frequency of groups of hyperparameters [HPs])				score	param_rf__n_estimators	param_rf__max_features	param_rf__max_depth	param_rf__ccp_alpha	count
Row	Description			high	50	0.2	nan	0.001	3
score	F1 score with selected HP, high: F1 >= 07, medium: 0.5 >= F1 < 0.7, low: 0.5 F1 < 0.5			high	50	0.2	100	0.001	3
param_rf__n_estimators	hyperparameter, random forest, max_estimators			high	500	0.4	nan	0.001	2
param_rf__max_features	hyperparameter, random forest, max_features			high	500	0.2	50	0.001	2
param_rf__max_depth	hyperparameter, random forest, max_depth			high	50	0.4	20	0.001	2
param_rf__ccp_alpha	hyperparameter, random forest, ccp alpha			high	50	0.3	nan	0.001	2
count	Frequency of group of HPs observed for a particular score category (high/medium/low)			high	50	0.3	200	0.001	2
Green text in the high score group, identifies HP group 1 chosen from HP optimisation				high	50	0.2	200	0.001	2
Purple text in the high score group, identifies HP group 2 chosen from HP optimisation				high	50	0.2	20	0.001	2
				high	50	0.2	100	0.1	2
				high	50	0.2	100	0	2
				high	200	0.5	20	0.001	2
				high	200	0.1	nan	0	2
				high	200	0.1	50	0.001	2
				high	100	0.5	50	0.001	2
				high	100	0.5	200	0.001	2
				high	100	0.5	200	0	2
				high	100	0.4	50	0	2
				high	100	0.3	100	0	2
				high	100	0.1	200	0.001	2
				high	500	sqrt	50	0.1	1
				high	500	0.75	nan	0.001	1
				high	500	0.75	nan	0	1
				high	500	0.75	50	0.001	1
				high	500	0.75	200	0.1	1
				high	500	0.75	20	0	1
				high	500	0.5	nan	0	1
				high	500	0.5	50	0	1
				high	500	0.5	200	0.001	1
				high	500	0.5	20	0.001	1
				high	500	0.5	100	0.1	1
				high	500	0.5	100	0	1
				high	500	0.4	nan	0	1
				high	500	0.4	50	0.001	1
				high	500	0.4	200	0	1
				high	500	0.4	20	0	1
				high	500	0.4	100	0.001	1
				high	500	0.4	100	0	1
				high	500	0.3	50	0.1	1
				high	500	0.3	50	0	1
				high	500	0.3	20	0.001	1
				high	500	0.2	nan	0	1
				high	500	0.2	50	0	1
				high	500	0.2	200	0.001	1
				high	500	0.2	20	0.1	1
				high	500	0.2	20	0	1
				high	500	0.2	100	0.1	1
				high	500	0.1	nan	0.1	1
				high	500	0.1	50	0	1
				high	500	0.1	200	0.001	1
				high	500	0.1	200	0	1
				high	50	0.75	nan	0.001	1
				high	50	0.75	50	0.1	1
				high	50	0.75	200	0.001	1
				high	50	0.75	200	0	1
				high	50	0.75	20	0.001	1
				high	50	0.75	100	0.001	1
				high	50	0.5	50	0	1
				high	50	0.5	200	0.1	1
				high	50	0.5	200	0	1
				high	50	0.5	20	0.001	1
				high	50	0.5	20	0	1
				high	50	0.5	100	0.001	1
				high	50	0.4	nan	0.001	1
				high	50	0.4	nan	0	1
				high	50	0.4	50	0	1
				high	50	0.4	200	0.1	1
				high	50	0.4	20	0	1
				high	50	0.4	100	0.1	1
				high	50	0.3	50	0.001	1
				high	50	0.3	50	0	1
				high	50	0.3	20	0	1
				high	50	0.2	200	0	1
				high	50	0.1	200	0.001	1
				high	50	0.1	100	0.001	1
				high	200	0.75	nan	0.001	1
				high	200	0.75	50	0	1
				high	200	0.75	200	0	1
				high	200	0.75	20	0.001	1
				high	200	0.75	20	0	1
				high	200	0.5	nan	0	1
				high	200	0.5	200	0.001	1
				high	200	0.5	20	0	1
				high	200	0.5	100	0.001	1
				high	200	0.5	100	0	1
				high	200	0.4	50	0.001	1
				high	200	0.4	200	0.1	1
				high	200	0.4	100	0	1
				high	200	0.3	nan	0.001	1
				high	200	0.3	50	0.001	1
				high	200	0.3	50	0	1
				high	200	0.3	200	0.1	1
				high	200	0.3	200	0.001	1
				high	200	0.3	20	0.001	1
				high	200	0.2	nan	0	1
				high	200	0.2	50	0.1	1
				high	200	0.2	200	0.001	1
				high	200	0.2	100	0.001	1
				high	200	0.1	50	0	1
				high	200	0.1	200	0	1
				high	200	0.1	20	0.1	1
				high	200	0.1	20	0.001	1
				high	200	0.1	20	0	1
				high	200	0.1	100	0.001	1
				high	200	0.1	100	0	1
				high	100	0.75	20	0.001	1
				high	100	0.75	100	0.1	1
				high	100	0.75	100	0	1
				high	100	0.4	nan	0	1
				high	100	0.4	200	0.001	1
				high	100	0.4	20	0.001	1
				high	100	0.3	nan	0.001	1
				high	100	0.3	nan	0	1
				high	100	0.3	50	0.1	1
				high	100	0.3	50	0	1
				high	100	0.3	200	0	1
				high	100	0.3	20	0.1	1
				high	100	0.3	20	0.001	1
				high	100	0.2	50	0.001	1
				high	100	0.2	100	0.1	1
				high	100	0.1	nan	0.1	1
				high	100	0.1	nan	0	1
				high	100	0.1	100	0.001	1
				high	100	0.1	100	0	1
				med	50	0.4	200	0.001	5
				med	100	0.5	nan	0.001	5
				med	50	0.75	200	0.001	4
				med	50	0.5	200	0.001	4
				med	100	0.75	50	0.001	4
				med	100	0.4	100	0.001	4
				med	500	0.75	100	0.001	3
				med	500	0.3	nan	0.001	3
				med	500	0.2	200	0.001	3
				med	500	0.2	20	0.001	3
				med	50	0.5	100	0.001	3
				med	50	0.4	50	0.001	3
				med	50	0.4	100	0.001	3
				med	50	0.3	200	0.001	3
				med	200	0.3	20	0.001	3
				med	200	0.2	50	0.001	3
				med	100	0.3	50	0.001	3
				med	100	0.2	200	0.001	3
				med	100	0.1	nan	0.001	3
				med	100	0.1	20	0	3
				med	500	0.75	200	0.001	2
				med	500	0.75	200	0	2
				med	500	0.5	nan	0	2
				med	500	0.5	50	0.1	2
				med	500	0.5	100	0.001	2
				med	500	0.3	200	0.001	2
				med	500	0.3	100	0.001	2
				med	500	0.3	100	0	2
				med	500	0.2	50	0	2
				med	500	0.1	nan	0.001	2
				med	500	0.1	20	0.001	2
				med	50	0.75	nan	0	2
				med	50	0.75	50	0.001	2
				med	50	0.75	100	0.001	2
				med	50	0.5	nan	0.001	2
				med	50	0.5	nan	0	2
				med	50	0.5	200	0	2
				med	50	0.4	20	0.001	2
				med	50	0.4	100	0	2
				med	50	0.2	50	0.001	2
				med	50	0.1	nan	0.001	2
				med	200	0.5	nan	0.001	2
				med	200	0.5	200	0	2
				med	200	0.4	nan	0.001	2
				med	200	0.4	200	0.001	2
				med	200	0.3	50	0	2
				med	200	0.3	200	0.001	2
				med	200	0.2	20	0	2
				med	200	0.2	100	0.001	2
				med	200	0.1	nan	0.001	2
				med	200	0.1	200	0.1	2
				med	200	0.1	20	0.001	2
				med	200	0.1	100	0.001	2
				med	100	sqrt	200	0.001	2
				med	100	0.5	20	0.001	2
				med	100	0.4	200	0.001	2
				med	100	0.2	50	0	2
				med	100	0.2	20	0.001	2
				med	100	0.1	nan	0	2
				med	100	0.1	50	0.001	2
				med	100	0.1	100	0.001	2
				med	500	sqrt	50	0.1	1
				med	500	sqrt	50	0.001	1
				med	500	sqrt	200	0.1	1
				med	500	sqrt	200	0.001	1
				med	500	sqrt	20	0.001	1
				med	500	sqrt	100	0.001	1
				med	500	0.75	nan	0.1	1
				med	500	0.75	nan	0	1
				med	500	0.75	50	0.1	1
				med	500	0.75	50	0.001	1
				med	500	0.75	50	0	1
				med	500	0.5	50	0.001	1
				med	500	0.5	200	0.1	1
				med	500	0.5	200	0.001	1
				med	500	0.5	200	0	1
				med	500	0.5	20	0.001	1
				med	500	0.5	20	0	1
				med	500	0.4	nan	0.001	1
				med	500	0.4	nan	0	1
				med	500	0.4	50	0.1	1
				med	500	0.4	50	0.001	1
				med	500	0.4	50	0	1
				med	500	0.4	20	0.1	1
				med	500	0.4	20	0.001	1
				med	500	0.4	100	0.001	1
				med	500	0.3	nan	0.1	1
				med	500	0.3	50	0.001	1
				med	500	0.3	200	0	1
				med	500	0.3	20	0.001	1
				med	500	0.2	nan	0	1
				med	500	0.2	50	0.1	1
				med	500	0.2	200	0.1	1
				med	500	0.2	200	0	1
				med	500	0.2	20	0	1
				med	500	0.2	100	0.001	1
				med	500	0.1	200	0.001	1
				med	500	0.1	200	0	1
				med	500	0.1	20	0.1	1
				med	500	0.1	100	0.001	1
				med	500	0.1	100	0	1
				med	50	0.75	nan	0.001	1
				med	50	0.75	200	0	1
				med	50	0.75	20	0.1	1
				med	50	0.5	50	0.1	1
				med	50	0.5	50	0.001	1
				med	50	0.5	50	0	1
				med	50	0.4	nan	0.001	1
				med	50	0.4	50	0	1
				med	50	0.4	200	0	1
				med	50	0.4	20	0	1
				med	50	0.3	50	0.001	1
				med	50	0.3	20	0.1	1
				med	50	0.3	20	0.001	1
				med	50	0.3	100	0.001	1
				med	50	0.2	nan	0.1	1
				med	50	0.2	nan	0.001	1
				med	50	0.2	nan	0	1
				med	50	0.2	50	0	1
				med	50	0.2	200	0.001	1
				med	50	0.2	100	0.1	1
				med	50	0.2	100	0.001	1
				med	50	0.1	50	0.001	1
				med	50	0.1	20	0.001	1
				med	50	0.1	20	0	1
				med	200	sqrt	nan	0.001	1
				med	200	sqrt	200	0.001	1
				med	200	sqrt	20	0.001	1
				med	200	sqrt	100	0.001	1
				med	200	0.75	nan	0	1
				med	200	0.75	50	0.1	1
				med	200	0.75	50	0.001	1
				med	200	0.75	200	0.1	1
				med	200	0.75	200	0.001	1
				med	200	0.75	20	0	1
				med	200	0.75	100	0.1	1
				med	200	0.75	100	0	1
				med	200	0.5	50	0.1	1
				med	200	0.5	200	0.001	1
				med	200	0.5	20	0.001	1
				med	200	0.5	20	0	1
				med	200	0.5	100	0.1	1
				med	200	0.5	100	0.001	1
				med	200	0.5	100	0	1
				med	200	0.4	nan	0	1
				med	200	0.4	50	0	1
				med	200	0.4	20	0.001	1
				med	200	0.4	20	0	1
				med	200	0.4	100	0.1	1
				med	200	0.4	100	0.001	1
				med	200	0.4	100	0	1
				med	200	0.3	50	0.001	1
				med	200	0.3	200	0.1	1
				med	200	0.3	20	0	1
				med	200	0.2	50	0	1
				med	200	0.2	200	0.001	1
				med	200	0.2	20	0.001	1
				med	200	0.2	100	0.1	1
				med	200	0.2	100	0	1
				med	200	0.1	50	0.1	1
				med	100	sqrt	200	0.1	1
				med	100	sqrt	20	0.001	1
				med	100	0.75	nan	0.001	1
				med	100	0.75	20	0.001	1
				med	100	0.75	20	0	1
				med	100	0.75	100	0.001	1
				med	100	0.5	20	0	1
				med	100	0.5	100	0.1	1
				med	100	0.4	nan	0.001	1
				med	100	0.4	50	0.001	1
				med	100	0.4	50	0	1
				med	100	0.4	20	0	1
				med	100	0.3	nan	0	1
				med	100	0.3	50	0	1
				med	100	0.3	20	0	1
				med	100	0.3	100	0.001	1
				med	100	0.3	100	0	1
				med	100	0.2	nan	0.001	1
				med	100	0.2	20	0	1
				med	100	0.2	100	0	1
				med	100	0.1	200	0.001	1
				low	500	sqrt	nan	0.1	7
				low	500	0.2	20	0.001	7
				low	500	sqrt	50	0.001	6
				low	500	sqrt	100	0.001	6
				low	500	0.5	nan	0.1	6
				low	500	0.4	200	0.001	6
				low	500	0.2	50	0.001	6
				low	50	0.4	20	0.001	6
				low	50	0.3	20	0.001	6
				low	50	0.2	20	0.001	6
				low	50	0.1	200	0.001	6
				low	200	sqrt	50	0.001	6
				low	200	sqrt	20	0	6
				low	200	0.75	200	0.001	6
				low	200	0.4	20	0.1	6
				low	200	0.3	nan	0.001	6
				low	200	0.1	nan	0.001	6
				low	200	0.1	nan	0	6
				low	200	0.1	50	0.001	6
				low	100	sqrt	20	0.001	6
				low	100	0.75	nan	0.001	6
				low	100	0.4	50	0.001	6
				low	100	0.2	50	0.001	6
				low	100	0.1	100	0.001	6
				low	500	sqrt	20	0.001	5
				low	500	sqrt	20	0	5
				low	500	0.5	nan	0.001	5
				low	500	0.4	50	0.001	5
				low	500	0.4	20	0.001	5
				low	500	0.3	50	0.1	5
				low	500	0.2	200	0.001	5
				low	500	0.1	200	0.1	5
				low	500	0.1	200	0.001	5
				low	50	sqrt	20	0.001	5
				low	50	0.75	nan	0.001	5
				low	50	0.4	200	0.001	5
				low	200	sqrt	nan	0.001	5
				low	200	0.5	100	0.001	5
				low	200	0.4	nan	0.001	5
				low	200	0.4	50	0.001	5
				low	200	0.4	100	0.001	5
				low	200	0.3	200	0	5
				low	200	0.2	20	0.001	5
				low	100	sqrt	nan	0.001	5
				low	100	sqrt	50	0.001	5
				low	100	0.75	nan	0	5
				low	100	0.75	200	0.001	5
				low	100	0.4	20	0.1	5
				low	100	0.3	100	0.001	5
				low	500	sqrt	200	0.001	4
				low	500	0.75	nan	0.001	4
				low	500	0.5	20	0.001	4
				low	500	0.5	100	0.001	4
				low	500	0.4	100	0.1	4
				low	500	0.3	nan	0.001	4
				low	500	0.3	50	0.001	4
				low	500	0.3	100	0.001	4
				low	500	0.2	nan	0.1	4
				low	500	0.2	100	0	4
				low	500	0.1	100	0.001	4
				low	50	sqrt	nan	0.001	4
				low	50	sqrt	50	0.1	4
				low	50	sqrt	200	0.1	4
				low	50	sqrt	100	0.1	4
				low	50	sqrt	100	0.001	4
				low	50	0.75	200	0.001	4
				low	50	0.75	100	0.1	4
				low	50	0.4	nan	0	4
				low	50	0.4	200	0	4
				low	50	0.3	100	0.001	4
				low	50	0.2	50	0.1	4
				low	50	0.2	50	0.001	4
				low	50	0.2	200	0.1	4
				low	50	0.2	200	0	4
				low	50	0.2	100	0.001	4
				low	50	0.1	nan	0	4
				low	200	sqrt	nan	0.1	4
				low	200	sqrt	nan	0	4
				low	200	0.75	nan	0.001	4
				low	200	0.75	50	0	4
				low	200	0.5	nan	0.001	4
				low	200	0.5	nan	0	4
				low	200	0.5	200	0	4
				low	200	0.5	20	0.1	4
				low	200	0.5	20	0	4
				low	200	0.3	20	0.1	4
				low	200	0.3	20	0.001	4
				low	200	0.3	100	0.001	4
				low	200	0.2	50	0.001	4
				low	200	0.2	200	0.001	4
				low	100	sqrt	nan	0.1	4
				low	100	sqrt	200	0.1	4
				low	100	0.75	50	0.1	4
				low	100	0.5	50	0.001	4
				low	100	0.4	200	0.001	4
				low	100	0.3	200	0.001	4
				low	100	0.3	100	0.1	4
				low	100	0.2	nan	0.1	4
				low	100	0.1	nan	0.001	4
				low	500	sqrt	nan	0	3
				low	500	sqrt	50	0.1	3
				low	500	0.75	50	0.001	3
				low	500	0.75	200	0.1	3
				low	500	0.75	20	0.1	3
				low	500	0.75	100	0.001	3
				low	500	0.5	50	0.001	3
				low	500	0.5	20	0.1	3
				low	500	0.4	50	0.1	3
				low	500	0.4	200	0.1	3
				low	500	0.4	100	0.001	3
				low	500	0.3	nan	0.1	3
				low	500	0.3	20	0.1	3
				low	500	0.3	20	0.001	3
				low	500	0.3	100	0.1	3
				low	500	0.2	50	0.1	3
				low	500	0.2	20	0	3
				low	500	0.2	100	0.1	3
				low	500	0.2	100	0.001	3
				low	500	0.1	nan	0.1	3
				low	500	0.1	nan	0.001	3
				low	500	0.1	50	0.001	3
				low	500	0.1	20	0.001	3
				low	50	sqrt	nan	0	3
				low	50	sqrt	50	0.001	3
				low	50	sqrt	200	0.001	3
				low	50	sqrt	200	0	3
				low	50	sqrt	100	0	3
				low	50	0.75	nan	0.1	3
				low	50	0.75	20	0.1	3
				low	50	0.5	200	0.1	3
				low	50	0.5	200	0.001	3
				low	50	0.5	20	0.001	3
				low	50	0.4	50	0.1	3
				low	50	0.4	200	0.1	3
				low	50	0.4	100	0.001	3
				low	50	0.4	100	0	3
				low	50	0.3	nan	0	3
				low	50	0.3	200	0.1	3
				low	50	0.3	20	0.1	3
				low	50	0.3	20	0	3
				low	50	0.2	nan	0.001	3
				low	50	0.2	nan	0	3
				low	50	0.2	100	0.1	3
				low	50	0.1	100	0.1	3
				low	50	0.1	100	0.001	3
				low	200	sqrt	50	0.1	3
				low	200	sqrt	50	0	3
				low	200	sqrt	200	0.001	3
				low	200	sqrt	200	0	3
				low	200	sqrt	20	0.1	3
				low	200	0.75	nan	0	3
				low	200	0.75	20	0.001	3
				low	200	0.5	200	0.001	3
				low	200	0.4	100	0	3
				low	200	0.2	nan	0.1	3
				low	200	0.2	nan	0.001	3
				low	200	0.2	20	0.1	3
				low	200	0.1	20	0.1	3
				low	200	0.1	20	0	3
				low	100	sqrt	50	0.1	3
				low	100	sqrt	20	0	3
				low	100	sqrt	100	0.1	3
				low	100	0.75	50	0.001	3
				low	100	0.75	20	0	3
				low	100	0.75	100	0.1	3
				low	100	0.5	200	0.001	3
				low	100	0.5	20	0.001	3
				low	100	0.4	20	0	3
				low	100	0.3	nan	0	3
				low	100	0.3	20	0.1	3
				low	100	0.2	50	0	3
				low	100	0.2	200	0.001	3
				low	100	0.2	20	0	3
				low	100	0.1	50	0.001	3
				low	100	0.1	20	0.001	3
				low	500	sqrt	nan	0.001	2
				low	500	sqrt	50	0	2
				low	500	sqrt	200	0.1	2
				low	500	sqrt	20	0.1	2
				low	500	sqrt	100	0.1	2
				low	500	0.5	nan	0	2
				low	500	0.5	200	0.001	2
				low	500	0.5	200	0	2
				low	500	0.5	100	0	2
				low	500	0.4	nan	0.1	2
				low	500	0.4	20	0.1	2
				low	500	0.3	nan	0	2
				low	500	0.3	200	0.1	2
				low	500	0.3	20	0	2
				low	500	0.3	100	0	2
				low	500	0.2	nan	0.001	2
				low	500	0.2	200	0.1	2
				low	500	0.2	20	0.1	2
				low	500	0.1	200	0	2
				low	500	0.1	20	0.1	2
				low	500	0.1	100	0.1	2
				low	50	sqrt	nan	0.1	2
				low	50	sqrt	50	0	2
				low	50	0.75	50	0.001	2
				low	50	0.75	20	0	2
				low	50	0.75	100	0.001	2
				low	50	0.5	nan	0.1	2
				low	50	0.5	nan	0.001	2
				low	50	0.5	50	0.001	2
				low	50	0.5	200	0	2
				low	50	0.5	20	0.1	2
				low	50	0.5	20	0	2
				low	50	0.4	nan	0.1	2
				low	50	0.4	nan	0.001	2
				low	50	0.4	50	0.001	2
				low	50	0.4	100	0.1	2
				low	50	0.3	nan	0.1	2
				low	50	0.3	50	0.1	2
				low	50	0.3	50	0.001	2
				low	50	0.3	200	0.001	2
				low	50	0.3	200	0	2
				low	50	0.3	100	0.1	2
				low	50	0.3	100	0	2
				low	50	0.2	200	0.001	2
				low	50	0.1	nan	0.1	2
				low	50	0.1	nan	0.001	2
				low	50	0.1	20	0.1	2
				low	50	0.1	100	0	2
				low	200	sqrt	200	0.1	2
				low	200	sqrt	20	0.001	2
				low	200	sqrt	100	0.001	2
				low	200	0.75	nan	0.1	2
				low	200	0.75	50	0.1	2
				low	200	0.75	50	0.001	2
				low	200	0.75	200	0.1	2
				low	200	0.75	100	0.1	2
				low	200	0.75	100	0.001	2
				low	200	0.75	100	0	2
				low	200	0.5	50	0.1	2
				low	200	0.5	50	0.001	2
				low	200	0.5	20	0.001	2
				low	200	0.4	20	0.001	2
				low	200	0.4	100	0.1	2
				low	200	0.3	nan	0	2
				low	200	0.3	50	0.001	2
				low	200	0.3	50	0	2
				low	200	0.3	100	0.1	2
				low	200	0.2	nan	0	2
				low	200	0.2	200	0	2
				low	200	0.2	20	0	2
				low	200	0.2	100	0.001	2
				low	200	0.1	50	0.1	2
				low	200	0.1	200	0.1	2
				low	200	0.1	200	0.001	2
				low	200	0.1	20	0.001	2
				low	200	0.1	100	0.001	2
				low	200	0.1	100	0	2
				low	100	sqrt	50	0	2
				low	100	sqrt	200	0	2
				low	100	sqrt	20	0.1	2
				low	100	sqrt	100	0.001	2
				low	100	sqrt	100	0	2
				low	100	0.75	20	0.001	2
				low	100	0.75	100	0	2
				low	100	0.5	nan	0.001	2
				low	100	0.5	50	0.1	2
				low	100	0.5	50	0	2
				low	100	0.5	200	0.1	2
				low	100	0.5	20	0.1	2
				low	100	0.5	20	0	2
				low	100	0.5	100	0.001	2
				low	100	0.4	nan	0.1	2
				low	100	0.4	50	0.1	2
				low	100	0.4	50	0	2
				low	100	0.3	200	0	2
				low	100	0.2	nan	0	2
				low	100	0.2	50	0.1	2
				low	100	0.2	200	0.1	2
				low	100	0.2	100	0.1	2
				low	100	0.2	100	0.001	2
				low	100	0.1	50	0	2
				low	100	0.1	20	0.1	2
				low	100	0.1	100	0.1	2
				low	500	sqrt	200	0	1
				low	500	sqrt	100	0	1
				low	500	0.75	nan	0.1	1
				low	500	0.75	50	0.1	1
				low	500	0.75	50	0	1
				low	500	0.75	200	0.001	1
				low	500	0.75	200	0	1
				low	500	0.75	20	0	1
				low	500	0.75	100	0.1	1
				low	500	0.75	100	0	1
				low	500	0.5	50	0.1	1
				low	500	0.5	50	0	1
				low	500	0.5	200	0.1	1
				low	500	0.5	20	0	1
				low	500	0.5	100	0.1	1
				low	500	0.4	nan	0.001	1
				low	500	0.4	50	0	1
				low	500	0.4	200	0	1
				low	500	0.4	20	0	1
				low	500	0.4	100	0	1
				low	500	0.3	200	0.001	1
				low	500	0.3	200	0	1
				low	500	0.2	nan	0	1
				low	500	0.2	50	0	1
				low	500	0.1	50	0.1	1
				low	500	0.1	50	0	1
				low	50	sqrt	20	0.1	1
				low	50	sqrt	20	0	1
				low	50	0.75	50	0.1	1
				low	50	0.75	200	0.1	1
				low	50	0.75	200	0	1
				low	50	0.75	20	0.001	1
				low	50	0.75	100	0	1
				low	50	0.5	50	0.1	1
				low	50	0.5	50	0	1
				low	50	0.5	100	0.1	1
				low	50	0.5	100	0.001	1
				low	50	0.5	100	0	1
				low	50	0.4	50	0	1
				low	50	0.4	20	0	1
				low	50	0.3	nan	0.001	1
				low	50	0.3	50	0	1
				low	50	0.2	nan	0.1	1
				low	50	0.2	50	0	1
				low	50	0.2	20	0.1	1
				low	50	0.2	20	0	1
				low	50	0.2	100	0	1
				low	50	0.1	50	0.1	1
				low	50	0.1	50	0	1
				low	50	0.1	200	0	1
				low	50	0.1	20	0.001	1
				low	50	0.1	20	0	1
				low	200	sqrt	100	0.1	1
				low	200	0.75	200	0	1
				low	200	0.75	20	0.1	1
				low	200	0.75	20	0	1
				low	200	0.5	nan	0.1	1
				low	200	0.5	50	0	1
				low	200	0.5	100	0	1
				low	200	0.4	50	0.1	1
				low	200	0.4	50	0	1
				low	200	0.4	200	0.1	1
				low	200	0.4	200	0.001	1
				low	200	0.4	200	0	1
				low	200	0.3	nan	0.1	1
				low	200	0.3	50	0.1	1
				low	200	0.3	200	0.1	1
				low	200	0.3	20	0	1
				low	200	0.2	200	0.1	1
				low	200	0.2	100	0.1	1
				low	200	0.2	100	0	1
				low	200	0.1	nan	0.1	1
				low	200	0.1	200	0	1
				low	100	sqrt	nan	0	1
				low	100	sqrt	200	0.001	1
				low	100	0.75	50	0	1
				low	100	0.75	200	0	1
				low	100	0.75	20	0.1	1
				low	100	0.5	nan	0.1	1
				low	100	0.5	200	0	1
				low	100	0.5	100	0.1	1
				low	100	0.5	100	0	1
				low	100	0.4	nan	0	1
				low	100	0.4	200	0.1	1
				low	100	0.4	200	0	1
				low	100	0.4	20	0.001	1
				low	100	0.4	100	0.1	1
				low	100	0.3	nan	0.001	1
				low	100	0.3	50	0.001	1
				low	100	0.3	20	0	1
				low	100	0.3	100	0	1
				low	100	0.2	nan	0.001	1
				low	100	0.2	20	0.001	1
				low	100	0.1	nan	0	1
				low	100	0.1	50	0.1	1
				low	100	0.1	200	0.1	1
				low	100	0.1	200	0.001	1
				low	100	0.1	200	0	1
				low	100	0.1	100	0	1
